# Bruno 1 regulates cytoskeleton dynamics and a temporal splicing transition to promote myofibril assembly, growth and maturation in *Drosophila* flight muscle

**DOI:** 10.1101/2023.06.24.546382

**Authors:** Elena Nikonova, Marc Canela Grimau, Christiane Barz, Alexandra Esser, Jessica Bouterwek, Akanksha Roy, Heidemarie Gensler, Martin Heß, Tobias Straub, Ignasi Forne, Maria L. Spletter

## Abstract

Muscles undergo developmental transitions in gene expression and alternative splicing that are necessary to refine sarcomere structure and contractility. CUG-BP and ETR-3-like (CELF) family RNA binding proteins are important regulators of RNA processing during myogenesis that are misregulated in diseases such as myotonic dystrophy (DM1). Here we report a conserved function for Bruno 1 (Bru1, Arrest), a CELF1/2 family homolog in *Drosophila*, during early muscle myogenesis. Loss of Bru1 in flight muscles results in disorganization of the actin cytoskeleton leading to aberrant myofiber compaction and defects in pre-myofibril formation. Temporally-restricted rescue and RNAi knockdown demonstrate that early cytoskeletal defects interfere with subsequent steps in sarcomere growth and maturation. Early defects are distinct from a later requirement for *bru1* to regulate sarcomere assembly dynamics during myofiber maturation. We identify an imbalance in growth in sarcomere length and width during later stages of development as the mechanism driving abnormal radial growth, myofibril fusion and the formation of hollow myofibrils in *bru1* mutant muscle. Molecularly, we characterize a genome-wide transition from immature to mature sarcomere gene isoform expression in flight muscle development that is blocked in *bru1* mutants. We further demonstrate that temporally restricted Bru1 rescue can partially alleviate hypercontraction in late pupal and adult stages, but it cannot restore myofiber function or correct structural deficits. Our results reveal the conserved nature of CELF function in regulating cytoskeletal dynamics in muscle development, and demonstrate that defective RNA processing due to misexpression of CELF proteins causes wide-reaching structural defects and progressive malfunction of affected muscles that cannot be rescued by late-stage gene replacement.
