## Supplementary material for "Bruno 1 regulates cytoskeleton dynamics and a temporal splicing transition to promote myofibril assembly, growth and maturation in *Drosophila* flight muscle": TableS4

### Sheet: Sheet1
Primer name	Sequence 5’-3’	Tm	Elongation (in seconds)	cycle no.	Amplicon size (in base pairs)
Bru1 Ex14_F	CCAGAATCTAGCGGCCATT	63	30	32	536
Bru1 Ex18_R	AGTAGGGCTTCGAGTCCTTG
Bru1 Ex12-F	TTTGAAGTCCACGGAGCC	63	45	34	gDNA-775; cDNA-615
Bru1 Ex14-R	AGCCGTGTTGGTCAGTTGGG
Bru1 Ex18-F	TGCTTCGGGTTTGTCTCCTTCGAC
Bru1 Ex19-R	CCTCTACTCGATGTGTCCGTTTAACCTT	69	20	34	117
Bru1 Ex21-R	TCAAGATGTGCAACGACAAATAGCC	67	90	34	1263
Bru1 Ex17-F	ATCGGCATATATGTCAACAGC	61	30	38	497
bru1 intron Left-F	cgttcgtgcccttgagagg	62	180	34	2422
SV40 terminator	gactagttgatcataatcagcca
dsRed-F	ccacaaggccctgaagctga	64	90	34	1977
bru1 intron Right-R	TATGTTAGGCGGGTTGAAGC
Bru1M3 homology arm L1-F	gccaactcatacatcaaggtg	62	90	34	1495
Bru1M3 homology arm L2-F	ctatttataagtggtacgcc	60	180	34	2022
Bru1 Ex18-R	AGTAGGGCTTCGAGTCCTTG
RpL32_F	GGTATCgacaacagagtgcg	Amplified at the respective Tm and cycle number of the target			114
RpL32_R	GAACTTCTTGAATCCGGTGGG
sls Ex9-F	CGCGCAGTATGTGCAAAAT	62	90	32	Tub. iso-1075; IFM iso-106
sls Ex11-R	AAACCGTTCCACGAAAAGTG
Zasp52 Ex17-F	ATCGCTTCCGACGTTCTGAAG	64	60	32	TDT iso-800; IFM iso-572; Tub iso-398
Zasp52 Ex13-R	GTCGCAGTAGAGCTTGTTGTTG
WupA Ex5-F	CGCTGAGTTCAACTTCCGCAACC	66	40	32	IFM iso-244; Tub iso-192
WupA Ex3-R	ATTGTTTAGGGCGGGAGTCACGG
Strn-Mlck isoR3'-F	GTTGGGTATCTACGATCTCACAGG	65	60	32	466
Strn-Mlck Ex6-R	CACGAAGGACATTACCCAATCGG
Tm1 Ex27-F	TGAGTTCGCTGAACGCTCCG
Tm1 Ex28/29-R	AATCGTGAATTGGAATGCGC	63	35	32	510
Tm1 Ex30-R	AGGTGCTGGTGCTCCTTCTGCC	67	35	32	625
Tm1 Ex31-R	AGTCGGCGGCTTAGGGTTGCG	67	35	32	178
Mhc Ex34-F	GACGAACTCCTGAACGAAGC	63	90	32	Tub. Iso - 656; IFM iso - 1158
Mhc Ex37-R	TCAGGAGCAAGGTCGAATCT
Act88F_5'UTR-F	GCTCGGACAGTGATAGACAAA	62	Primers for qRT-PCR		92
Act88F_5'-UTR-R	CGGAGGTTGCCTCTGATTAT
Act79B_5'UTR-F	ATCCAAGCCACCCAAACC	62			106
Act79B_5'UTR-R	CTGCGTCCTCACCCTTG
Act57B_5'UTR-F	GCTCATCTGGTCCTGCTATTT	62			143
Act57B_5'UTR-R	TTCTCGAACCAAGGATGACAC
Act42A_5'UTR-F	CAGACAAAGGATGGGAGTCAAA	62			126
Act42A_5'UTR-R	GCGTCGTGTACAACTGTGTAT
His3.3B-N1-F
His3.3B-N1-R
His3.3B-N2-F
His3.3B-N2-R
RpL4-F
RpL4-R
Ald1 Ex8-F	TTACTGGCGTGACCTTCCT	63			88
Ald1 Ex6-R	CGGATCAAGGGAACGTTGTT
Atg2 Ex3-F	ACGCCTTCAACGATCTCTTC	62			150
Atg2 Ex3-R	GCCTCAGTGTGATGGTTAGATT
Nedd8 Ex3-F	CAAGGTAGATCGCATCAAGGAG	62			130
Nedd8 Ex2-R	TCCACCTTGCACTTTGTAGTC
mical Ex25-F	CCACGTTGCTGAGATGGATAA	62			128
mical Ex24-R	ATCAGGACGATAGCGATTGATAAG
Vha44 Ex13-F	GCAACACAACCTGTGCAATAA	62			115
Vha44 Ex12-R	CTCCACATAGGTGTCCAGTTTG
Lamp1 Ex2-F	GGGCTTGGAATACCTCTTGTATTA	62			94
Lamp1 Ex3-R	TACAGACCGGTGGTAAAGTTTC
Vps35 Ex4-F	CGAACGATTGGCTGCCTATAA	62			115
Vps35 Ex5-R	GTTAGCCACTTGGACACTGAA
Bru1M3 sgRNA	atggctcgcgcctcgtgctg
Bru1M3 sgRNA	ATTGTTTTGCATACGATAAG
Bru1M3 homology arm L for	tttgcggattccaagaagtt	64			1527
Bru1M3 homology arm L rev	ctgtcaacgtcactggcaat
Bru1M3 homology arm R for	TGTTTTATGATTTGGCGGAA	63			1284
Bru1M3 homology arm R rev	ACGCCGCTAAATTGTTTGTC
