## Supplementary material for "Bruno 1 regulates cytoskeleton dynamics and a temporal splicing transition to promote myofibril assembly, growth and maturation in *Drosophila* flight muscle": TableS5

### Sheet: Sheet1
Table S
Key Resources Table
Reagent type (species) or resource	designation	source or reference	identifiers	additional information
gene (Drosophila melanogaster)	bruno 1; bru1	NA	FLYB: FBgn0052062
gene (D. melanogaster)	wings up A; wupA	NA	FLYB: FBgn0283471
gene (D. melanogaster)	Z band alternatively spliced PDZ-motif protein 52; zasp52	NA	FLYB: FBgn0265991
gene (D. melanogaster)	Myosin heavy chain; Mhc	NA	FLYB: FBgn0264695
gene (D. melanogaster)	sallimus; sls	NA	FLYB: FBgn0086906
gene (D. melanogaster)	Stretchin-Mlck; Strn-Mlck	NA	FLYB: FBgn0265045
gene (D. melanogaster)	Tropomyosin 1; Tm1	NA	FLYB: FBgn0003721
gene (D. melanogaster)	Actin 88F; Act88F	NA	FLYB: FBgn0283471
gene (D. melanogaster)	Actin 79B; Act79B	NA	FLYB: FBgn0000045
gene (D. melanogaster)	Actin 57B; Act57B	NA	FLYB: FBgn0000044
gene (D. melanogaster)	Actin 42A; Act42A	NA	FLYB: FBgn0000043
gene (D. melanogaster)	Histon H3.3B; His3.3B	NA	FLYB: FBgn0004828
gene (D. melanogaster)	Ribosomal protein L4; RpL4	NA	FLYB: FBgn0003279
gene (D. melanogaster)	Aldolase 1; Ald1	NA	FLYB: FBgn0000064
gene (D. melanogaster)	Autophagy-related 2; Atg2	NA	FLYB: FBgn0044452
gene (D. melanogaster)	Nedd8 ubiquitin like modifier; Nedd8	NA	FLYB: FBgn0032725
gene (D. melanogaster)	Molecule interacting with CasL; mical	NA	FLYB: FBgn0053208
gene (D. melanogaster)	Vacuolar H+ ATPase 44kD subunit; Vha44	NA	FLYB: FBgn0287825
gene (D. melanogaster)	Lysosomal associated membrane protein 1; Lamp1	NA	FLYB: FBgn0032949
gene (D. melanogaster)	Vacuolar protein sorting 35; Vps35	NA	FLYB: FBgn0034708
genetic reagent (D. melanogaster)	w[1118]	Bloomington Drosophila Stock Center	BDSC:3605; FLYB:FBst0003605; RRID:BDSC_3605
genetic reagent (D. melanogaster)	bru1[M2]	PMID: 34996845
genetic reagent (D. melanogaster)	bru1[M3]	this study
genetic reagent (D. melanogaster)	UAS-bru1-IR	Vienna Drosophila Resource Center	VDRC:41568	ConstructID:GD8699
genetic reagent (D. melanogaster)	UAS-Bru1-RA[attP86Fb]	PMID: 34996845
genetic reagent (D. melanogaster)	Df(2L)BSC407	Bloomington Drosophila Stock Center	RRID:BDSC_24911	Source: Kevin Cook
genetic reagent (D. melanogaster)	mhc[10]	PMID: 2477306
genetic reagent (D. melanogaster)	Mef2-Gal4	Bloomington Drosophila Stock Center	BDSC:27390; RRID:BDSC_27390
genetic reagent (D. melanogaster)	Him-Gal4	PMID: 29846170		Source: Frank Schnorrer
genetic reagent (D. melanogaster)	salm-Gal4	PMID: 10781948
genetic reagent (D. melanogaster)	Act88F-Gal4	PMID: 22008792		Source: Richard Cripps
genetic reagent (D. melanogaster)	UH3-Gal4	PMID: 25189233
genetic reagent (D. melanogaster)	Fln-Gal4	PMID: 27841259	RRID:BDSC_84975
genetic reagent (D. melanogaster)	(rhea)Talin-YPet	PMID: 30917109		Source: Frank Schnorrer
genetic reagent (D. melanogaster)	UAS-GFP-Act88F	PMID: 16105877
genetic reagent (D. melanogaster)	Mhc-weeP26-GFP	PMID: 14668392
genetic reagent (D. melanogaster)	Strn-Mlck-GFP, Isoform R	PMID: 25532219		Symbol: Strn4
genetic reagent (D. melanogaster)	wupA-GFP	PMID: 26896675	VDRC: 318278	Symbol: fTRG925
genetic reagent (D. melanogaster)	Kettin/sls-GFP	PMID: 26896675	VDRC: 318115	Symbol: fTRG477
genetic reagent (D. melanogaster)	Clip190-GFP	PMID: 26896675		Symbol: fTRG156
genetic reagent (D. melanogaster)	Mlp84B-GFP	PMID: 26896675	VDRC: 318177	Symbol: fTRG678
genetic reagent (D. melanogaster)	Mlp60A-GFP	PMID: 26896675		Symbol: fTRG709
antibody	rhodamine-phalloidin	Invitrogen, Molecular Probes	Invitrogen:R415	(1:500)
antibody	rabbit anti-Bru1	PMID: 34996845		(1:500)
antibody	rabbit anti-GFP	Abcam	Abcam:ab290	(1:1000)
antibody	goat anti-rabbit, Alexa488-conjugated	Thermo Fisher	ThermoFisher: A-11006	(1:500)
plasmid	pUAS-T attB	PMID: 17360644	GenBank: EF362409.1	Source: Liqun Luo
plasmid	pJET1.2-STOP-dsRed	PMID: 25324299	Addgene: 60944, RRID:Addgene_60944	Source: Frank Schnorrer
plasmid	p3xP3-EGFP.vas-int.NLS	PMID: 25324299	Addgene: 60948, RRID:Addgene_60948	Source: Frank Schnorrer
plasmid	pBS-GGAC-ATGC	PMID: 25324299	Addgene: 60949, RRID:Addgene_60949	Source: Frank Schnorrer
genetic reagent (E. coli)	E. coli BL21-RIL cells	in-house
chemical compound	Vectashield with DAPI	Biozol	Biozol:H-1200	OrderID: VEC-H-1200
chemical compound	Fluoroshield with DAPI	Sigma	Sigma: F6057	Source: Andreas Ladurner
chemical compound	Bacto malt extract	Becton, Dickinson & Co	BD: 218630
chemical compound	Nipagin	Sigma	Sigma: H5501
chemical compound	PFA	Merck, Sigma	Merck:1.04005.1000
chemical compound	Triton X-100	Sigma	Sigma:T9284
chemical compound	NGS	Thermo Fisher	Thermo:20217
chemical compound	TRIzol Reagent	Ambion, Life Technologies	Ambion:15596018
chemical compound	Glycogen	Invitrogen, Molecular Probes	Invitrogen:10814-010
chemical compound	2-Propanol	Sigma	Sigma:I9516
chemical compound	Chloroform	BioChemica, PanReac AppliChem	A3691,0500
chemical compound	RNaseZap	Sigma	Sigma: R2020
chemical compound, kit	LunaScript RT SuperMix Kit (New England Biolabs)	NEB	NEB:E3010S
chemical compound	DNaseI	NEB	NEB:M0303L
chemical compound, kit	Qubit RNA Reagent *200x (Life Technologies)	Life Technologies, Thermo Fisher	Q32855
chemical compound	Phusion polymerase	NEB	NEB:M0530L
chemical compound	100 bp ladder (NEB)	NEB	NEB:N0551S
chemical compound	gelatin	Sigma	Sigma: G2500
chemical compound	chromium potassium sulfate dodecahydrate	Merck, Sigma	Merck:1.01036.0250
chemical compound	Tissue-Tek O.C.T.	Weckert Labotechnik	4583; Sakura Finetek
chemical compound, tool	Tissue-Tek Vinyl Specimen Molds	Weckert Labotechnik	4566; Sakura Finetek
chemical compound, tool	Feather microtome blade C35	Feather	21B2X10001071002
chemical compound, tool	Microscope slides 25x 75 mm	Heinz Herenz Hamburg	HHH: 1041150
chemical compound	Eosin solution 1%	Apotheke Klinikum der Universität München	FL0013
chemical compound	Hematoxylin solution acc. To Harris	Roth	Roth: X903.2
chemical compound	Xylene (isomers)	Roth	Roth: 9713.1
chemical compound	Eukitt mounting medium	Orsatec	Eukitt©
software, algorithm	Excel	Microsoft
software, algorithm	Fiji (Image J)	PMID: 22743772
software, algorithm	MyofibrilJ	PMID: 29846170		Source: https://imagej.net/MyofibrilJ ; Author: Giovanni Cardonni
software, algorithm	Diffraction PSF 3D			Source: https://imagej.net/plugins/diffraction-psf-3d Author: Bob Dougherty
software, algorithm	FFTJ and DeconvolutionJ			Source: https://imagej.nih.gov/ij/plugins/fftj.html Author: Nick Linnenbrügger
software, algorithm	GraphPad Prism v8.4.0	GraphPad Software
software, algorithm	Affinity Designer 1.10.4	Serif
software, algorithm	R	R Project for Statistical Computing	RRID:SCR_001905
software, algorithm	STAR	PMID: 23104886
software, algorithm	SAMtools	PMID: 19505943
software, algorithm	featureCounts	PMID: 24227677
software, algorithm	DESeq2	PMID: 25516281
software, algorithm	DEXSeq	PMID: 22722343
software, algorithm	GOrilla	PMID: 19192299		Source: http://cbl-gorilla.cs.technion.ac.il/
software, algorithm	ggplot2	ISBN:978-0-387-98140-6
software, algorithm	reshape2	DOI: 10.18637/jss.v021.i12		Source: https://github.com/hadley/reshape ; Author: Hadley Wickham
software, algorithm	tidyr	ISBN: 978-1491910399		Source: https://github.com/tidyverse/tidyr ; Author: Hadley Wickham
software, algorithm	plyr	DOI: 10.18637/jss.v040.i01
software, algorithm	VennDiagram	PMID: 21269502
software, algorithm	viridis	DOI: 10.5281/zenodo.4679424		Source: https://sjmgarnier.github.io/viridis/ ; Author: Simon Garnier
software, algorithm	ComplexHeatmap	PMID: 27207943
software, algorithm	circlize	PMID: 24930139
